# Epigenetic derepression of FKBP5 by aging and stress contributes to NF-ĸB-driven inflammation and cardiovascular risk

**DOI:** 10.1101/484709

**Authors:** Anthony S. Zannas, Meiwen Jia, Kathrin Hafner, Jens Baumert, Tobias Wiechmann, Julius C. Pape, Janine Arloth, Maik Ködel, Silvia Martinelli, Maria Roitman, Simone Röh, Andreas Haehle, Rebecca T. Emeny, Stella Iurato, Tania Carrillo-Roa, Jari Lahti, Katri Räikkönen, Johan G. Eriksson, Amanda J. Drake, Melanie Waldenberger, Simone Wahl, Sonja Kunze, Susanne Lucae, Bekh Bradley, Christian Gieger, Felix Hausch, Alicia K. Smith, Kerry J. Ressler, Bertram Müller-Myhsok, Karl-Heinz Ladwig, Theo Rein, Nils C. Gassen, Elisabeth B. Binder

## Abstract

Aging and psychosocial stress are associated with increased inflammation and disease risk, but the underlying molecular mechanisms are poorly understood. Because both aging and stress are also associated with lasting epigenetic changes, a plausible hypothesis is that stress exposure along the lifespan could confer disease risk by epigenetically deregulating molecules involved in inflammatory processes. Here, by combining large-scale analyses in human cohorts with mechanistic *in vitro* investigations, we found that FKBP5, a protein implicated in stress physiology, contributes to these relations. Across independent human cohorts (total n=3,131), aging and stress-related phenotypes were synergistically associated with epigenetic derepression of *FKBP5*. These age/stress-related epigenetic effects were recapitulated in an *in vitro* model of replicative senescence, whereby we exposed replicating human fibroblasts to stress (glucocorticoid) hormones. Unbiased genome-wide analyses in human blood linked higher *FKBP5* mRNA with a proinflammatory profile and altered NF-κB-related gene networks. Accordingly, experiments in immune cells showed that *FKBP5* overexpression promotes inflammation by strengthening the interactions of NF-κB regulatory kinases, whereas opposing FKBP5 either by genetic deletion (CRISPR/Cas9-mediated) or selective pharmacological inhibition prevented the effects on NF-κB. Further, the age/stress-related epigenetic signature enhanced *FKBP5* responsivity to NF-κB through a positive feedback loop and was present in individuals with a history of acute myocardial infarction, a disease state linked to peripheral inflammation. These findings suggest that FKBP5-NF-κB signaling mediates inflammation associated with aging and stress, potentially contributing to cardiovascular risk, and may thus point to novel biomarker and treatment possibilities.

**Significance:** Diseases of the aging are the leading cause of morbidity and mortality. Elucidating the molecular mechanisms through which modifiable factors, such as psychosocial stress, confer risk for aging-related disease can have profound implications. Here, by combining studies in humans with experiments in cells, we find that aging and stress synergize to epigenetically derepress FKBP5, a protein implicated in stress physiology. Higher FKBP5 promotes inflammation by activating the master immune regulator NF-κB, whereas opposing FKBP5 – either genetically or pharmacologically– prevents the effects on NF-κB. Further, the age/stress-related epigenetic signature of *FKBP5* is associated with history of myocardial infarction, a disease state linked to inflammation. These findings provide molecular insights into stress-related disease and may point to novel biomarker and treatment possibilities.
