## Supplementary material for "Epigenetic derepression of FKBP5 by aging and stress contributes to NF-ĸB-driven inflammation and cardiovascular risk"

### Sheet: Sheet1
	GTP (n = 411)	KORA (n = 1,727)	MPIP (n = 537)	HBCS (n = 160)
Age, mean, range (SD)	41.4, 18-77 (13.0)	61.0, 32-81 (8.9)	47.8, 18-87 (13.4)	63.5, 58-69 (2.8)
Sex, n (%)
Male	119 (29)	845 (48.9)	229 (42.6)	160 (100)
Female	292 (71)	882 (51.1)	308 (57.4)	NA
Race, n (%)
AA	411 (100)	NA	NA	NA
Caucasian	NA	1,727 (100)	537 (100)	160 (100)
CTQ, mean (SD)	42.6 (18.3)	NA	NA	NA
Severity of depressive symptoms (BDI), n (%)
Lower	250 (64.6)	NA	NA	NA
High	137 (35.4)	NA	NA	NA
Depressed mood/exhaustion
(DEEX), n (%)
Lower	NA	957 (65.2)	NA	NA
Higher	NA	510 (34.8)	NA	NA
Depressed cases/controls, n (%)
Non-depressed	NA	NA	209 (39.2)	NA
Depressed	NA	NA	324 (60.8)	NA
Early separation, n (%)
Separated	NA	NA	NA	80 (50)
Non-separated	NA	NA	NA	80 (50)
450K data, n	393	1727	537	160
Gene expression data, n	355	NA	NA	NA
