## Supplementary material for "Epigenetic derepression of FKBP5 by aging and stress contributes to NF-ĸB-driven inflammation and cardiovascular risk"

### Sheet: Age effects on FKBP5 CpGs
										Effects of age in the Grady Trauma Project cohort					Effects of age in the KORA F4 cohort					Effects of age in the Max Planck Institute of Psychiatry cohort
name	#bin	chrom	chromStart	chromEnd	score	strand	thickStart	thickEnd	itemRgb	Coefficient	SE	t value	p value	FDR-adjusted p	Coefficient	SE	t value	p value	FDR-adjusted p	Coefficient	SE	t value	p value	FDR-adjusted p
cg20813374	857	chr6	35657180	35657181	120	-	35657180	35657181	0,0,205	-0.00546073	0.00089264	-6.11751	3.21683e-09	1.41541e-07	-0.0073635	0.000580064	-12.6943	2.36619e-35	1.06479e-33	-0.00801466	0.00151763	-5.28102	1.90816e-07	8.39591e-06
cg00130530	857	chr6	35657202	35657203	114	-	35657202	35657203	0,0,205	-0.00381994	0.000934616	-4.08717	5.71963e-05	0.00125832	-0.00406897	0.000612517	-6.64303	4.12345e-11	9.27776e-10	-0.00587109	0.00163319	-3.59486	0.000356228	0.00783702
cg18357736	857	chr6	35705548	35705549	134	+	35705548	35705549	0,0,205	-0.00290147	0.000805067	-3.60401	0.000371203	0.00544431	-0.00492404	0.000871912	-5.6474	1.90321e-08	2.85481e-07	-0.00480969	0.00183739	-2.61767	0.00911719	0.118418
cg23873288	857	chr6	35705850	35705851	477	+	35705850	35705851	128,0,128	-0.00298188	0.000975699	-3.05615	0.00246001	0.0270601	-0.000543222	0.000730411	-0.74372	0.457148	0.709367	-0.000114644	0.00110596	-0.10366	0.91748	0.91748
cg25114611	857	chr6	35696870	35696871	521	-	35696870	35696871	128,0,128	-0.00210727	0.00075887	-2.77685	0.00586187	0.0515845	-0.00297655	0.000547257	-5.43903	6.12964e-08	6.89584e-07	-0.00284437	0.00124803	-2.27908	0.0230763	0.169226
cg13719443	857	chr6	35700381	35700382	142	+	35700381	35700382	0,0,205	-0.00243141	0.000922626	-2.63532	0.00887767	0.0651029	-0.00146731	0.000571006	-2.56969	0.0102628	0.0461824	-0.00293822	0.00171855	-1.70971	0.08793	0.303805
cg19014730	856	chr6	35635984	35635985	648	+	35635984	35635985	255,127,0	-0.0033178	0.00130525	-2.5419	0.0115684	0.0727159	-0.0019708	0.00130938	-1.50514	0.132473	0.37258	-0.0015856	0.00101367	-1.56422	0.118389	0.340086
cg25994725	857	chr6	35703435	35703436	572	-	35703435	35703436	128,0,128	-0.00217949	0.000885507	-2.46129	0.0144515	0.0794831	-0.00319449	0.0010612	-3.01026	0.00264847	0.0198635	-0.00122747	0.00122092	-1.00537	0.315198	0.554749
cg14642437	857	chr6	35652521	35652522	920	-	35652521	35652522	255,127,0	-0.00267297	0.00125071	-2.13716	0.0334577	0.163571	-0.00154213	0.00123138	-1.25236	0.210612	0.422841	0.000628631	0.00152207	0.413011	0.679773	0.787105
cg03591753	857	chr6	35659140	35659141	736	+	35659140	35659141	255,127,0	0.00117248	0.000630408	1.85987	0.0639599	0.23452	0.000416999	0.000331416	1.25824	0.208479	0.422841	-0.000847441	0.000748629	-1.13199	0.258173	0.498167
cg07944278	857	chr6	35699424	35699425	51	+	35699424	35699425	0,0,205	0.00307827	0.00159105	1.93474	0.0540362	0.23452	0.00604077	0.00502086	1.20313	0.22909	0.422841	0.000275893	0.000778496	0.354392	0.723192	0.789006
cg14284211	856	chr6	35570223	35570224	332	+	35570223	35570224	128,0,128	-0.0018162	0.000957181	-1.89744	0.0588054	0.23452	-0.00167871	0.00108709	-1.54423	0.122719	0.368158	-0.00301123	0.00195266	-1.54212	0.123668	0.340086
cg17085721	856	chr6	35645341	35645342	910	-	35645341	35645342	255,127,0	-0.00186302	0.00103623	-1.79788	0.0732802	0.248025	-0.00141473	0.00141432	-1.00029	0.317315	0.521333	0.000397846	0.00117571	0.338388	0.73521	0.789006
cg05741161	857	chr6	35699498	35699499	71	+	35699498	35699499	0,0,205	-0.00117196	0.000736327	-1.59164	0.112603	0.309658	-0.000167425	0.00072643	-0.230476	0.81775	0.87616	-0.00067978	0.000851211	-0.798604	0.424894	0.664446
cg07061368	856	chr6	35631735	35631736	847	+	35631735	35631736	255,127,0	-0.00206208	0.00127968	-1.6114	0.108227	0.309658	-0.00435357	0.00155834	-2.79372	0.00526904	0.0338724	0.000780329	0.00125018	0.624173	0.532794	0.688825
cg21626086	857	chr6	35704928	35704929	764	-	35704928	35704929	255,127,0	0.00129673	0.000810839	1.59924	0.110903	0.309658	-0.000325007	0.000647886	-0.501642	0.615984	0.752218	0.000767851	0.00102249	0.750965	0.453021	0.664446
cg00610228	857	chr6	35695933	35695934	79	+	35695933	35695934	0,0,205	-0.00163981	0.00110606	-1.48257	0.139322	0.360597	0.00121121	0.00100345	1.20705	0.22758	0.422841	0.00135774	0.0012233	1.1099	0.267565	0.498167
cg07485685	857	chr6	35696060	35696061	32	+	35696060	35696061	0,0,205	-0.00234592	0.0016833	-1.39365	0.164537	0.402202	-0.0033066	0.00896288	-0.368922	0.712232	0.821806	-0.00148037	0.000783717	-1.88891	0.0594732	0.261682
cg00862770	857	chr6	35655763	35655764	41	+	35655763	35655764	0,0,205	0.00121426	0.000976459	1.24354	0.214718	0.43187	0.000509766	0.00204503	0.249271	0.803181	0.87616	0.000745656	0.00100003	0.745634	0.456233	0.664446
cg06937024	857	chr6	35695489	35695490	33	-	35695489	35695490	0,0,205	0.00320536	0.00258448	1.24023	0.215935	0.43187	-0.0121812	0.00878109	-1.38721	0.165559	0.392114	-0.000227916	0.000619483	-0.367913	0.713091	0.789006
cg08915438	857	chr6	35697759	35697760	741	-	35697759	35697760	255,127,0	0.00186397	0.00142872	1.30464	0.193093	0.43187	-0.00102299	0.000895449	-1.14243	0.253436	0.438639	-0.003983	0.00155606	-2.55968	0.0107653	0.118418
cg10913456	857	chr6	35656589	35656590	15	+	35656589	35656590	0,0,205	0.00271904	0.00217203	1.25184	0.211679	0.43187	0.00410127	0.00821861	0.499023	0.617828	0.752218	-0.00132985	0.000799037	-1.66432	0.0966653	0.303805
cg22211300	857	chr6	35704822	35704823	795	-	35704822	35704823	255,127,0	-0.000844508	0.000714588	-1.18181	0.238291	0.442686	-0.00101147	0.000543937	-1.85953	0.0631233	0.202896	0.00107717	0.000876392	1.2291	0.219603	0.460121
cg26868354	857	chr6	35699951	35699952	52	+	35699951	35699952	0,0,205	0.000848555	0.00072289	1.17384	0.241465	0.442686	0.000100096	0.000842464	0.118814	0.905437	0.94755	-0.000835609	0.000865821	-0.965105	0.334951	0.566841
cg01294490	857	chr6	35656905	35656906	93	+	35656905	35656906	0,0,205	0.0010166	0.00115425	0.88074	0.37922	0.564982	0.000323899	0.00124141	0.260912	0.794192	0.87616	-0.000842311	0.00117042	-0.719667	0.472061	0.664446
cg01321308	857	chr6	35704223	35704224	64	+	35704223	35704224	0,0,205	0.000611479	0.000700219	0.873269	0.38327	0.564982	-0.000496071	0.000766838	-0.646905	0.51778	0.713572	-0.00112918	0.00102626	-1.10029	0.271727	0.498167
cg02665568	856	chr6	35544467	35544468	846	+	35544467	35544468	255,127,0	0.00110126	0.00122546	0.898657	0.369613	0.564982	-0.000890413	0.00142243	-0.625981	0.531411	0.713572	0.00252303	0.00128559	1.96255	0.0502439	0.245637
cg10780318	857	chr6	35704148	35704149	77	+	35704148	35704149	0,0,205	0.000774729	0.0008908	0.869699	0.385215	0.564982	0.000589468	0.00095968	0.614234	0.539143	0.713572	-0.00182797	0.00123009	-1.48605	0.137887	0.356884
cg16052510	856	chr6	35603143	35603144	812	-	35603143	35603144	255,127,0	0.0015079	0.00158823	0.949422	0.343231	0.564982	-5.42963e-05	0.00183584	-0.0295758	0.976409	0.990089	0.00407788	0.00177485	2.29759	0.0219905	0.169226
cg19226017	857	chr6	35697184	35697185	839	+	35697184	35697185	255,127,0	-0.000984846	0.00101641	-0.968943	0.333416	0.564982	0.000469624	0.000942864	0.498083	0.61849	0.752218	0.00083459	0.00144846	0.576189	0.564742	0.690241
cg07633853	856	chr6	35569471	35569472	433	-	35569471	35569472	128,0,128	-0.00154208	0.001826	-0.844514	0.399109	0.566477	0.0101826	0.0103238	0.986322	0.324385	0.521333	0.000785131	0.00130579	0.60127	0.547929	0.688825
cg18726036	856	chr6	35543610	35543611	937	-	35543610	35543611	255,127,0	0.00100256	0.00142366	0.704214	0.481889	0.662597	-0.00219053	0.00114002	-1.92149	0.0548359	0.202896	0.00178792	0.0013216	1.35285	0.176706	0.407991
cg03546163	857	chr6	35654363	35654364	724	-	35654363	35654364	255,127,0	0.00124224	0.0018955	0.655363	0.512776	0.682124	-0.0039791	0.00170403	-2.33511	0.0196712	0.0804731	0.000576821	0.00082212	0.701626	0.483234	0.664446
cg23416081	857	chr6	35693572	35693573	621	+	35693572	35693573	255,127,0	-0.000628302	0.000992197	-0.633243	0.527095	0.682124	-0.00169253	0.000553472	-3.05802	0.00226271	0.0198635	-0.00113965	0.001807	-0.630686	0.52853	0.688825
cg08586216	856	chr6	35612351	35612352	908	-	35612351	35612352	255,127,0	-0.000593729	0.00112612	-0.527236	0.59845	0.752337	0.00194019	0.0013617	1.42483	0.154388	0.38597	0.00172158	0.000845274	2.03672	0.0421965	0.232081
cg08636224	857	chr6	35657921	35657922	881	-	35657921	35657922	255,127,0	-0.000422444	0.000919623	-0.459367	0.64633	0.789958	0.000699859	0.00109843	0.637144	0.524116	0.713572	0.00161166	0.00095498	1.68764	0.092095	0.303805
cg00140191	857	chr6	35656242	35656243	37	-	35656242	35656243	0,0,205	-0.000585743	0.00202162	-0.28974	0.772231	0.918329	-9.57515e-05	0.00770695	-0.012424	0.990089	0.990089	-0.000420023	0.000793083	-0.529608	0.596615	0.709488
cg11845071	857	chr6	35695859	35695860	17	-	35695859	35695860	0,0,205	-0.000506487	0.00209261	-0.242036	0.808931	0.936657	-0.00548731	0.00844274	-0.649944	0.515816	0.713572	-0.000153929	0.000640851	-0.240195	0.810276	0.833654
cg06087101	856	chr6	35551932	35551933	85	-	35551932	35551933	0,0,205	-0.000164614	0.00230483	-0.0714212	0.943114	0.969369	-0.00341317	0.00125157	-2.72711	0.00645438	0.0363059	-0.000397029	0.00169324	-0.234479	0.814707	0.833654
cg07843056	857	chr6	35656847	35656848	11	+	35656847	35656848	0,0,205	-0.000164817	0.00428824	-0.0384346	0.969369	0.969369	0.00397934	0.00914109	0.435325	0.663383	0.785585	-0.00189511	0.000921059	-2.05753	0.0401446	0.232081
cg10300814	856	chr6	35565116	35565117	897	-	35565116	35565117	255,127,0	-4.92937e-05	0.00101357	-0.0486339	0.961246	0.969369	-0.00151597	0.00123744	-1.22509	0.220712	0.422841	0.00182875	0.00101193	1.80718	0.0713259	0.285304
cg15929276	857	chr6	35687456	35687457	112	+	35687456	35687457	0,0,205	7.15375e-05	0.0015442	0.0463265	0.963083	0.969369	-0.0136783	0.00508915	-2.68774	0.00726733	0.0363367	-0.00176471	0.0013309	-1.32596	0.18545	0.407991
cg16012111	857	chr6	35656757	35656758	63	+	35656757	35656758	0,0,205	9.83372e-05	0.00102846	0.095616	0.923894	0.969369	0.00183874	0.00126609	1.4523	0.146603	0.38597	0.00085569	0.00116653	0.733535	0.463571	0.664446
cg17030679	857	chr6	35696299	35696300	92	+	35696299	35696300	0,0,205	0.000140863	0.00112459	0.125257	0.900411	0.969369	-0.00127899	0.00107639	-1.18822	0.234911	0.422841	-0.00168555	0.00123066	-1.36964	0.171406	0.407991
cg00052684	857	chr6	35694245	35694246	665	-	35694245	35694246	255,127,0	NA	NA	NA	NA	NA	-0.00218988	0.00116051	-1.88701	0.0593342	0.202896	NA	NA	NA	NA	NA
