## Supplementary material for "Epigenetic derepression of FKBP5 by aging and stress contributes to NF-ĸB-driven inflammation and cardiovascular risk"

### Sheet: Age-FKBP5-cell type correlation
Relation between increasing age and FKBP5 methylation in primary study cohorts
GTP		-0.42
KORA		-0.27
MPIP		-0.28
Relation between increasing age and blood cell proportions in primary study cohorts
	CD8 T cells		CD4 T cells		Granulocytes		B cells		Monocytes		NK cells
GTP		-0.21		0.16	NS	-0.03	NS	0.07	NS	-0.02	NS	0.09
KORA		0.06		-0.23		0.14		-0.09		0.12		-0.09
MPIP		-0.21	NS	0.05	NS	0.02		-0.11	NS	0.03		0.21
Relation between increasing blood cell proportions and FKBP5 methylation in primary study cohorts
	CD8 T cells		CD4 T cells		Granulocytes		B cells		Monocytes		NK
GTP		-0.13	NS	-0.02		0.23	NS	-0.06	NS	0.05		-0.39
KORA		-0.21		0.22	NS	-0.03	NS	0.03		-0.12		0.15
MPIP	NS	0.05	NS	-0.03	NS	0.08	NS	0.01		-0.13		-0.17
Relation between counted blood cells and FKBP5 methylation in a validation dataset
	Leukocytes		Granulocytes		Lymphocytes		Monocytes
FKBP5 methylation	NS	-0.11	NS	-0.12	NS	0.006	NS	-0.13
