## Supplementary material for "Epigenetic derepression of FKBP5 by aging and stress contributes to NF-ĸB-driven inflammation and cardiovascular risk"

### Sheet: Top-10 enriched disease process
Disease	Number of Genes	EntrezGene ID	Statistics for significant disease processes (enrichment analysis using as reference the genes expressed above background in peripheral blood)
Inflammation	123	7189 5724 59307 114548 79626 5027 114769 3597 1147 3606 5004 1178 6441 6352 1241 1432 56729 51561 246 1235 240 7538 3572 51135 4790 3566 3557 5293 6348 9332 3588 51297 2149 7099 3556 7100 5008 3458 8989 6404 3579 2357 728 3586 929 3594 958 7114 51311 133 9021 953 8517 10855 64127 7132 64332 23643 2150 54 4318 10365 241 9235 1524 3684 11213 4050 10673 79602 6402 1827 136 91662 5175 8809 10135 5771…	C=235; O=123; E=80.58; R=1.53; nominal p=6.66e-09; FDR-adjusted p=8.11e-06
Bacterial Infections	56	114548 5027 3606 3661 6441 912 6352 51561 11072 4179 3119 51135 4790 3566 3557 3459 51297 7099 7100 3458 6556 3579 2357 3594 929 3586 2215 51311 58484 64127 2219 23643 23385 4318 3684 4588 3431 100 54210 8778 1843 2358 7124 5236 29110 3460 3117 864 10333 7097 10392 5265 1378 2212 4615 3577	C=97; O=56; E=33.26; R=1.68; nominal p=1.75e-06; FDR-adjusted p=0.0011
Hydrops Fetalis	21	2632 6710 6218 6135 7390 6165 3040 124583 9780 6231 5373 10483 3043 2990 2629 6204 6229 4758 2303 8481 146059	C=27; O=21; E=9.26; R=2.27; nominal p=4.63e-06; FDR-adjusted p=0.0014
Necrosis	106	7189 7295 114548 102 128178 79626 114769 1147 3606 598 3661 6352 1432 56729 8870 7538 51135 4790 835 5971 3566 3557 602 6348 9332 3459 7293 7099 79689 3556 7100 3458 4215 330 7039 8743 3586 929 958 837 51311 9021 10133 3305 8517 10913 7185 83442 4616 5590 64127 7132 64332 23643 7188 5594 7182 4318 10365 9235 11213 4050 1326 10673 944 9252 10135 8837 3725 58191 22900 54210 5580 970 6885 9020 834 1…	C=216; O=106; E=74.06; R=1.43; nominal p=4.18e-06; FDR-adjusted p=0.0014
Hyperpigmentation	18	5894 92335 103 11140 8517 51719 6794 6198 4089 5573 5562 5728 55315 5781 219931 55437 5605 6197	C=22; O=18; E=7.54; R=2.39; nominal p=6.39e-06; FDR-adjusted p=0.0016
Gram-Negative Bacterial Infections	39	114548 3606 6441 6352 51561 4179 3119 4790 3566 3557 3459 7099 7100 3458 6556 3594 929 3586 58484 64127 23643 4318 1084 94241 4588 6402 54210 7076 5781 834 7124 29110 3117 864 10333 7097 10392 2212 4615	C=64; O=39; E=21.94; R=1.78; nominal p=1.12e-05; FDR-adjusted p=0.0023
Common Cold	63	3455 114548 8835 6890 5027 3597 3606 3661 6441 6352 383 1441 240 3119 51135 3566 3557 6348 3459 3588 51297 7099 7100 81704 152 3458 6556 3579 728 3586 929 3594 6618 51311 58484 2208 64127 7132 9547 2150 3067 4318 9235 3431 8809 58191 54210 7850 23765 834 6103 5473 7124 51314 3460 3570 10333 3587 7097 5265 84868 2212 3659	C=120; O=63; E=41.15; R=1.53; nominal p=2.83e-05; FDR-adjusted p=0.0049
Respiratory Tract Infections	64	3455 114548 8835 6890 5027 3597 3606 3661 6441 6352 383 1441 240 3119 51135 3566 3557 6348 3459 3588 51297 7099 7100 81704 3458 6556 3579 728 3586 929 3594 51311 58484 2208 64127 7132 9547 2150 3067 4318 9235 3431 5175 8809 58191 54210 7850 23765 834 6103 5473 7124 51314 5236 3460 3570 10333 3587 7097 5265 84868 2212 4615 3659	C=123; O=64; E=42.18; R=1.52; nominal p=3.53e-05; FDR-adjusted p=0.0054
Bronchitis	56	3455 8835 6890 3597 1147 3606 3661 6441 6352 383 1441 240 51135 3566 3557 3588 7099 7100 3458 3579 3594 929 3586 958 51311 9021 2208 3716 64127 7132 9547 3067 6402 5175 8809 3725 58191 7850 23765 834 5473 7124 51314 3460 729230 3570 3454 3560 10333 2353 3587 7097 5265 84868 4792 3659	C=110; O=56; E=37.72; R=1.48; nominal p=0.0002; FDR-adjusted p=0.0221
Melanosis	15	5894 92335 11140 51719 6198 6794 4089 5573 5562 5728 5781 219931 55437 5605 6197	C=20; O=15; E=6.86; R=2.19; nominal p=0.0002; FDR-adjusted p=0.0221
