## Supplementary material for "Epigenetic derepression of FKBP5 by aging and stress contributes to NF-ĸB-driven inflammation and cardiovascular risk"

### Sheet: Inflammation-related genes
Gene Symbol	EntrezGene ID	Beta coefficient	p value
TLR2	7097	0.387401	2.89747e-29
IL18R1	8809	0.464453	3.61388e-28
IL1R2	7850	0.566654	3.13323e-27
CEBPD	1052	0.480668	1.45265e-22
IRAK3	11213	0.407098	1.52693e-22
TLR4	7099	0.384626	4.95432e-20
CD163	9332	0.335882	5.66625e-19
DUSP1	1843	0.449429	1.61292e-18
CHUK	1147	0.165667	7.70326e-18
IL13RA1	3597	0.415817	7.86712e-18
TLR8	51311	0.388715	2.17486e-16
ENTPD1	953	0.245421	1.41685e-15
ITGAM	3684	0.312357	1.08019e-14
IL10RB	3588	0.196049	1.43873e-10
MMP9	4318	0.684082	3.09034e-10
ALOX5	240	0.308	4.40637e-10
TLR5	7100	0.367479	1.15644e-09
MAPK14	1432	0.164728	2.17516e-09
IRAK4	51135	0.134878	2.98151e-09
NFKBIA	4792	0.228992	3.22615e-09
ALOX5AP	241	0.297385	8.4598e-09
NAMPT	10135	0.435026	1.07782e-08
NLRP12	91662	0.205072	1.07962e-08
FPR1	2357	0.314	1.85563e-08
FPR2	2358	0.377357	2.20878e-08
CEBPB	1051	0.230764	2.99536e-08
CCR6	1235	-0.128248	3.5447e-08
BCL10	8915	0.148777	5.45759e-08
MYD88	4615	0.208259	6.45986e-08
CASP1	834	0.188119	1.1409e-07
CXCR1	3577	0.310259	1.36972e-07
ORM1	5004	0.445918	1.73431e-07
STAT3	6774	0.155461	4.60337e-07
LTB4R	1241	0.159007	5.89564e-07
ICAM2	3384	-0.162206	7.34492e-07
CXCL16	58191	0.237317	8.64819e-07
RCAN1	1827	0.112484	8.89284e-07
TLR6	10333	0.16882	1.0065e-06
IL6ST	3572	0.198413	1.39834e-06
TREM1	54210	0.248663	2.54516e-06
ZFP36	7538	0.183934	2.93387e-06
IL17RA	23765	0.197957	3.17011e-06
NFKB1	4790	0.134015	3.29499e-06
TMSB4X	7114	-0.215714	3.60729e-06
TNFRSF1A	7132	0.202418	4.3691e-06
HSPA1B	3304	0.176421	5.39254e-06
FCGR2A	2212	0.215408	7.19453e-06
SERPINA1	5265	0.179503	7.21713e-06
NOD1	10392	-0.108542	8.52679e-06
ADIPOR2	79602	0.109272	8.69524e-06
IL32	9235	-0.200555	9.41403e-06
CCR2	729230	0.11663	9.68865e-06
IL10RA	3587	-0.153655	1.17896e-05
OSM	5008	0.164574	1.23169e-05
TRPA1	8989	-0.12482	1.44576e-05
CARD8	22900	0.144872	1.60261e-05
PLAUR	5329	0.166613	1.64587e-05
CARD16	114769	0.103507	1.83079e-05
LY96	23643	0.239006	1.89564e-05
PPARD	5467	-0.0810436	1.93774e-05
IKBKG	8517	0.130383	2.85473e-05
BDKRB1	623	-0.198526	3.04309e-05
F2R	2149	-0.104201	4.39688e-05
IL4R	3566	0.202916	8.88333e-05
SELL	6402	0.195995	9.25351e-05
CX3CR1	1524	-0.175684	0.000102118
C5AR1	728	0.195238	0.000205723
HPSE	10855	0.111383	0.000244685
CD14	929	0.166115	0.000276697
IL1RN	3557	0.198768	0.00040592
SELPLG	6404	0.149166	0.000445034
NLRP3	114548	0.104785	0.000609514
CLC	1178	-0.326173	0.00062178
ADM	133	0.260029	0.000641148
PTPN2	5771	0.0887227	0.000702432
CD40	958	-0.0890158	0.000813221
TIMP1	7076	0.172674	0.000822678
TNFSF13B	10673	0.177445	0.000825575
ANXA1	301	0.130203	0.000827651
PECAM1	5175	0.129502	0.000892952
LTB	4050	-0.137538	0.000981616
CXCR2	3579	0.211012	0.00106855
BPIFA1	51297	-0.0874356	0.00118191
MAP3K14	9020	-0.0529672	0.00137599
IL18	3606	-0.146424	0.00138865
S100A12	6283	0.278909	0.00167051
PTAFR	5724	0.136092	0.00192133
IL12RB1	3594	-0.0721931	0.00200688
IL2RB	3560	-0.164932	0.00207227
IL6R	3570	0.140128	0.00214715
TNFAIP6	7130	0.248611	0.00257583
ACP5	54	-0.153268	0.00261613
SIGIRR	59307	-0.0822369	0.00270569
TNFAIP8L2	79626	0.0610646	0.00274543
IL1RAP	3556	0.0794903	0.00282854
P2RX7	5027	-0.0777726	0.00283065
CCL3	6348	-0.0644086	0.00291259
TRAF3IP2	10758	0.0865429	0.00296143
MAZ	4150	-0.0696542	0.00297466
ADORA2A	135	-0.0828092	0.00312496
TNFAIP3	7128	0.0801008	0.0031441
NOD2	64127	0.161685	0.00367841
SFTPD	6441	-0.0717485	0.00382598
SOCS3	9021	0.109583	0.00455089
NFKBIZ	64332	0.120023	0.00470153
TRAF6	7189	0.0323256	0.0048464
HIF1A	3091	0.0722197	0.00520207
ADORA2B	136	0.059095	0.00549508
IL10	3586	-0.146441	0.00565436
PIK3CD	5293	0.0908333	0.00749402
F2RL1	2150	0.123315	0.00758734
KLF2	10365	-0.0756265	0.0106284
ADAM17	6868	0.0523996	0.010996
TNF	7124	-0.0645526	0.011244
PLA2G2D	26279	-0.107836	0.0120339
IRF1	3659	0.119644	0.0128639
ALOX15	246	-0.0678131	0.0135821
IL23A	51561	-0.0590424	0.0143002
RETN	56729	0.210583	0.015867
PPBP	5473	-0.182535	0.0161421
CCL5	6352	-0.138819	0.0164152
IFNG	3458	-0.084842	0.0168472
MAP3K7	6885	0.0440487	0.0170798
