## Supplementary material for "Epigenetic derepression of FKBP5 by aging and stress contributes to NF-ĸB-driven inflammation and cardiovascular risk"

### Sheet: Top-10 transcription factors
Transcription Factor Target	Number of Genes	EntrezGene ID	Statistics for significant transcription factors (enrichment analysis using as reference the genes expressed above background in peripheral blood)
hsa_V$NFKB_C	75	391 643 5763 57466 8835 598 65056 25942 6352 148932 780 51561 6710 919 5216 3216 9972 1108 3557 602 168850 11140 2529 3054 51278 404734 128077 3301 6988 958 10890 53335 54891 5529 5795 4616 7764 10672 29942 3927 10295 9209 1326 4050 132720 5900 28951 81544 8809 10092 57060 2027 5580 970 54882 1984 5530 54453 627 57610 387 29929 6810 2353 8189 972 4302 92162 6539 4792 57826 81558 23179 23214 3659	C=144; O=75; E=49.38; R=1.52; nominal p=7.42e-06; FDR-adjusted p=0.0045
hsa_GGGTGGRR_V$PAX4_03	271	23092 55640 118 29801 1964 81846 8482 253559 1178 5252 79641 90378 51312 8554 5036 79713 27236 25797 5887 8907 63948 5521 168850 27040 79703 7145 865 7763 10421 29 1398 55911 527 51754 10313 4836 79142 54930 4853 7702 9600 3725 92745 135 14 51582 894 57804 4850 2771 51631 25946 10244 1984 10274 5782 4580 23154 5921 4302 27125 1859 3091 23013 60509 2935 6197 3659 4248 2033 27344 523 8826 8493 5879…	C=663; O=271; E=227.33; R=1.19; nominal p=0.0001; FDR-adjusted p=0.0202
hsa_TGACAGNY_V$MEIS1_01	180	3015 51366 90378 1031 8554 63916 5521 7704 10260 5524 5527 6038 7029 89970 80011 5880 100287569 10092 9120 51582 201595 4850 7053 1984 3092 8087 23154 10181 3091 57161 84669 8291 2776 60675 9604 2033 5607 51566 8493 157769 338442 10528 1441 1912 25836 23381 23054 10409 83931 9846 1826 51340 5209 5861 51199 953 11177 221 5937 6198 784 5007 10672 3842 85464 1173 10215 9586 2309 1384 57060 4330 5530…	C=421; O=180; E=144.36; R=1.25; nominal p=0.0001; FDR-adjusted p=0.0202
hsa_V$PAX4_03	63	55640 29801 1387 1028 54930 51631 4580 23154 4248 27344 84923 25836 1386 6988 4784 54891 10300 4601 80829 506 8766 57060 6709 8301 11335 10197 5763 57532 1808 3216 56980 9874 4779 9140 56904 4900 4034 80128 22985 3985 5058 84858 84447 9043 23613 10163 5087 10735 5451 51585 10890 53335 4343 1176 51673 3799 4130 27033 818 3837 387 3678 55122	C=126; O=63; E=43.20; R=1.46; nominal p=0.0002; FDR-adjusted p=0.0242
hsa_V$ARNT_02	80	3916 3015 10015 55640 22878 2992 51366 1031 5036 64089 7873 54470 7866 79596 11338 26574 6645 10210 79663 26057 92745 10092 54882 627 84343 25847 29035 27125 3091 10367 538 51566 523 8835 51096 80254 9572 23215 1826 2597 404734 6187 55032 9338 4851 8301 3159 23179 10197 64422 9929 2764 1981 7320 2717 10228 4775 27020 51606 3482 10277 27013 8851 25948 11031 5928 84925 81847 60370 64121 821 54951 8…	C=168; O=80; E=57.61; R=1.39; nominal p=0.0002; FDR-adjusted p=0.0242
hsa_TGANTCA_V$AP1_C	224	6777 1178 4054 1031 5036 5002 5521 1806 27040 3021 51246 84958 7763 6827 226 55911 23315 10313 4026 4836 55119 10501 79142 389 7048 7057 6170 9120 6386 57804 9475 7053 5718 386757 627 23191 9821 79837 55700 1463 6016 6844 9517 23154 1859 51646 51586 60509 8291 60675 6197 7756 391 27344 9522 523 9683 157769 780 51561 152485 23569 7706 9805 2182 29887 9572 83931 26000 9846 152 2597 153830 5208 7918…	C=548; O=224; E=187.90; R=1.19; nominal p=0.0005; FDR-adjusted p=0.0330
hsa_RTAAACA_V$FREAC2_01	188	9588 57104 1831 81846 57118 25942 54918 8554 22887 143686 5521 11193 9736 7704 3021 10260 10421 51170 6827 3848 51024 527 7029 10955 4026 1028 7555 8408 2145 100287569 9120 54498 113791 57804 627 2117 4242 1203 167227 23154 4302 57161 23013 80221 147339 57727 9522 10397 8493 5166 10904 115207 338442 10902 10628 9805 8906 4082 54899 1386 83931 9911 1871 6232 51199 4784 3669 6666 2534 5500 1827 999…	C=452; O=188; E=154.99; R=1.21; nominal p=0.0006; FDR-adjusted p=0.0330
hsa_V$MEIS1_01	57	3015 1031 5521 10260 89970 80011 100287569 201595 91947 84669 23187 51566 8493 83931 9846 11177 6198 3842 1173 9586 57060 5530 6810 2353 26286 11040 10197 1649 84272 3142 9978 137835 9528 2035 4034 9958 10090 9520 55502 6788 148398 10970 170463 9043 9710 64218 23613 5326 10162 6760 5687 11011 11144 7088 8535 114785 55122	C=115; O=57; E=39.43; R=1.45; nominal p=0.0005; FDR-adjusted p=0.0330
hsa_V$LXR_Q3	26	9821 27344 26000 153830 57149 57731 5609 3720 10983 5763 22807 10664 4037 262 2181 4792 51167 10162 10735 25978 19 645 6446 6868 5467 9619	C=44; O=26; E=15.09; R=1.72; nominal p=0.0006; FDR-adjusted p=0.0330
hsa_V$AP1FJ_Q2	65	6777 1178 4054 5887 84958 57403 1398 10313 4026 2550 4810 7048 9120 6386 9475 23191 91947 23154 84324 523 23770 51561 9805 83931 9846 2597 57731 3669 5515 7805 8975 57142 6714 1915 2353 64744 11040 23291 81603 255488 25996 1981 79735 2275 51744 9349 26207 221037 57169 10140 7571 5604 3557 3054 7431 6272 6536 645 4130 310 9960 6048 7091 11212 5595	C=135; O=65; E=46.29; R=1.40; nominal p=0.0006; FDR-adjusted p=0.0330
