## Supplementary material for "Epigenetic derepression of FKBP5 by aging and stress contributes to NF-ĸB-driven inflammation and cardiovascular risk"

### Sheet: NFKB-related genes
Gene Symbol	EntrezGene ID	beta coefficient	p value
IL18R1	8809	0.464453	3.61388e-28
XPO6	23214	0.319371	5.26518e-12
LIX1L	128077	0.1378	2.94661e-11
FOS	2353	0.309349	6.87099e-10
NFKBIA	4792	0.228992	3.22615e-09
BCKDK	10295	0.164504	2.27199e-08
RAB10	10890	0.140438	5.44263e-07
RGL1	23179	0.157995	8.33643e-07
GDPD5	81544	-0.177417	8.45531e-07
NUP153	9972	0.12255	3.73196e-06
SYMPK	8189	-0.121091	4.00692e-06
MAP3K8	1326	0.143444	9.92337e-06
ANKHD1	54882	0.0966872	1.12439e-05
RIN2	54453	0.140794	1.2225e-05
RHOG	391	0.174148	2.05488e-05
RANBP10	57610	-0.250495	2.42501e-05
FAM117A	81558	-0.213606	2.88332e-05
CXCR5	643	-0.140964	3.05486e-05
TCTA	6988	-0.0962776	4.60952e-05
BCL11A	53335	-0.102632	5.91376e-05
PTMS	5763	-0.182125	6.34802e-05
PURG	29942	-0.113044	6.60243e-05
BDNF	627	-0.167787	0.000121264
GNA13	10672	0.116994	0.000176122
PRKCD	5580	0.132297	0.000213285
LASP1	3927	0.107016	0.000215032
FUT7	2529	0.107951	0.000227155
HOXB6	3216	-0.0719732	0.00026763
DNAJA1	3301	0.101126	0.000329587
PCBP4	57060	-0.0764409	0.000350769
STX4	6810	0.0826049	0.000402966
IL1RN	3557	0.198768	0.00040592
BCL3	602	0.15765	0.000420445
PPP3CA	5530	0.0650857	0.000616222
CD40	958	-0.0890158	0.000813221
LTB	4050	-0.137538	0.000981616
LRRFIP2	9209	0.0637369	0.00103826
ZNF217	7764	0.114337	0.00115415
RALGDS	5900	-0.130466	0.00125498
GPBP1	65056	0.0735654	0.00158338
RHOA	387	0.100232	0.00198783
ENO3	2027	-0.0995016	0.00198936
GADD45B	4616	0.0945416	0.00224611
BCL2L1	598	-0.272544	0.00293525
ALG6	29929	0.0729922	0.00325537
ANKHD1-EIF4EBP3	404734	0.063436	0.00338456
IER5	51278	-0.0765928	0.00397835
PFN1	5216	-0.0771425	0.00471044
MLLT6	4302	-0.102666	0.00488985
TMEM88	92162	0.0842895	0.00512453
CD70	970	-0.0557326	0.00568457
HCFC1	3054	-0.0841396	0.0063167
MOB3C	148932	0.084221	0.00651767
DDR1	780	-0.112657	0.00674333
SIN3A	25942	0.0697323	0.00684086
SOCS2	8835	-0.0681213	0.00684695
SCAF4	57466	-0.0695779	0.00723765
SLC6A12	6539	-0.0560074	0.0082585
ZNF800	168850	0.0694415	0.00868358
PPP2R5E	5529	0.0690219	0.0090205
CDC37	11140	-0.0672349	0.00991725
TRIB2	28951	-0.0912357	0.0101776
CHD4	1108	-0.0531631	0.0103086
SPTB	6710	-0.127184	0.0107165
RAP2C	57826	0.0699938	0.0123109
C4orf32	132720	0.0656448	0.0126705
IRF1	3659	0.119644	0.0128639
CD74	972	-0.109894	0.013447
EIF5A	1984	-0.106031	0.0135499
IL23A	51561	-0.0590424	0.0143002
CD247	919	-0.117295	0.0146867
INO80D	54891	0.051456	0.0152569
ARPC5	10092	0.0986424	0.0162731
CCL5	6352	-0.138819	0.0164152
PTPRJ	5795	0.0627737	0.0169741
