## Supplementary material for "Epigenetic derepression of FKBP5 by aging and stress contributes to NF-ĸB-driven inflammation and cardiovascular risk"

### Sheet: new_Suppl_Table_7.txt
gene1	gene2	Partial correlation in lower FKBP5 expression group	Partial correlation in higher FKBP5 expression group	Difference in partial correlations	Nominal p value	FDR-adjusted p value	Permutation p value
MAP3K14	CHUK	0.132437	-0.275039	0.407476	0.000104054	0.0111338	0.00259974
TRAF5	TAB3	-0.110467	0.215465	0.325933	0.00206709	0.0552925	0.00749925
TNFSF14	LTBR	0.0712383	-0.263449	0.334687	0.00144025	0.0552925	0.010199
RELA	PTGS2	0.179752	-0.138725	0.318477	0.0026877	0.0552925	0.0111989
TLR4	TICAM1	-0.0929332	0.219816	0.312749	0.00310051	0.0552925	0.0169983
MYD88	TAB1	-0.14665	0.15064	0.297291	0.00515194	0.0772967	0.0194981
PRKCB	CARD11	0.0471576	-0.22736	0.274518	0.00926708	0.0991578	0.0269973
TRAF6	TAB1	0.177279	-0.0900867	0.267366	0.011832	0.105502	0.0412959
BTK	CHUK	0.137689	-0.179678	0.317367	0.00278258	0.0552925	0.0422958
IRAK4	TAB3	-0.128293	0.159453	0.287747	0.00679033	0.0807295	0.0449955
MAP3K14	TAB2	-0.0605875	0.206314	0.266902	0.0116833	0.105502	0.049995
RIPK1	MAP3K7	0.118242	-0.1749	0.293142	0.00577919	0.0772967	0.0684932
ZAP70	LAT	-0.079191	0.150137	0.229328	0.0312315	0.238698	0.0775922
NFKB1	BCL2	0.119108	-0.111947	0.231055	0.0301802	0.238698	0.0919908
RELA	BIRC3	-0.242891	-0.0309339	0.211957	0.0427848	0.282102	0.0982902
PRKCQ	CARD11	0.0447082	0.257788	0.213079	0.0408145	0.282102	0.110589
RELA	IL1B	0.161273	-0.0355433	0.196816	0.0640786	0.348304	0.113789
CD40	TRAF6	0.174198	-0.0388036	0.213002	0.0448199	0.282102	0.117588
BTK	IKBKB	0.10836	-0.0736119	0.181972	0.0882274	0.412204	0.129487
TNFRSF1A	TRADD	0.0700853	-0.134659	0.204745	0.0547271	0.325322	0.141986
TRAF5	MAP3K14	0.0437239	-0.133503	0.177227	0.0963093	0.412204	0.149685
TRADD	TAB2	0.0191973	-0.176428	0.195625	0.0651035	0.348304	0.149685
LTBR	TRAF5	-0.0128552	0.148269	0.161125	0.129731	0.462706	0.171583
BIRC3	RIPK1	-0.0160496	0.155588	0.171638	0.106316	0.437532	0.171883
BIRC2	RIPK1	0.022035	-0.154849	0.176884	0.0961474	0.412204	0.174883
IRAK1	TAB1	0.0705632	0.249471	0.178907	0.0854159	0.412204	0.177182
IRAK1	TAB2	-0.145736	0.0203426	0.166079	0.118539	0.45299	0.187081
LAT	PLCG1	0.25538	0.079319	0.176061	0.0897348	0.412204	0.188681
CSNK2B	NFKBIA	0.133486	-0.036127	0.169613	0.111433	0.441604	0.20188
RIPK1	TAB2	0.0175191	-0.146279	0.163798	0.123625	0.456135	0.230577
RIPK1	TAB3	0.0252946	0.18197	0.156675	0.138232	0.465994	0.239076
DDX58	TRAF6	0.0561797	-0.094375	0.150555	0.158736	0.485278	0.254075
TRAF5	TAB1	-0.180974	-0.0390081	0.141966	0.178763	0.516962	0.256174
NFKBIA	NFKB1	0.235863	0.0853202	0.150543	0.148073	0.465994	0.284472
NFKB1	NFKBIA	0.235863	0.0853202	0.150543	0.148073	0.465994	0.284472
RELA	BCL2	0.235036	0.100173	0.134863	0.194196	0.532795	0.287471
TRADD	TAB3	0.0258088	-0.128932	0.154741	0.146489	0.465994	0.288171
NFKB1	IL1B	0.231657	0.102886	0.128771	0.21524	0.574724	0.293671
RELB	TNFSF13B	0.12	-0.0240586	0.144058	0.176712	0.516962	0.29617
NFKB1	TRAF1	-0.0629801	0.0678119	0.130792	0.221207	0.574724	0.314669
MAP3K7	IKBKB	0.170054	0.0315948	0.138459	0.190648	0.532795	0.314969
NFKB1	GADD45B	-0.129871	-0.00659137	0.12328	0.246742	0.600033	0.338166
RIPK1	TAB1	0.184069	0.0673298	0.116739	0.267348	0.632408	0.339866
CSNK2A1	NFKBIA	-0.0636278	-0.191081	0.127453	0.225592	0.574724	0.349365
TRIM25	DDX58	0.172815	0.290045	0.11723	0.246622	0.600033	0.390161
NFKB1	CFLAR	0.133751	0.0222509	0.1115	0.294231	0.645442	0.39666
CHUK	NFKB2	0.130452	0.0152046	0.115247	0.278648	0.634369	0.405559
NFKB2	TNFSF13B	0.0661579	0.181851	0.115693	0.271876	0.632408	0.414459
RELA	BIRC2	-0.0912721	0.0204604	0.111733	0.295576	0.645442	0.448055
NFKB1	BCL2L1	0.238464	0.137483	0.10098	0.327742	0.701367	0.458754
MYD88	TAB2	0.0180967	0.107906	0.089809	0.399385	0.724309	0.475252
CD14	TLR4	0.169721	0.0771975	0.0925235	0.379833	0.724309	0.475852
TRAF6	TAB3	0.0650138	-0.026283	0.0912967	0.393322	0.724309	0.480652
IRAK4	TAB2	-0.0733911	0.0239782	0.0973693	0.362459	0.724309	0.480852
RELA	TRAF1	-0.00830929	-0.107052	0.0987429	0.354402	0.724309	0.488251
NFKB1	TNFAIP3	-0.109409	-0.196089	0.0866803	0.406821	0.725498	0.49535
IRAK4	MAP3K7	0.160352	0.247798	0.0874462	0.393721	0.724309	0.49715
NFKB1	BIRC2	0.00474548	-0.0880088	0.0927543	0.385153	0.724309	0.49965
TNFRSF1A	TRAF5	0.0156452	-0.0699165	0.0855617	0.42359	0.731034	0.511449
TNFRSF1A	RIPK1	0.153633	0.232812	0.0791788	0.442084	0.73975	0.523448
MYD88	IRAK4	0.102081	0.0092177	0.0928628	0.383945	0.724309	0.524248
TRAF6	TAB2	0.00919174	0.100609	0.0914168	0.391443	0.724309	0.529647
TNF	TNFRSF1A	-0.11451	-0.0345469	0.0799627	0.4524	0.73975	0.545045
LTB	LTBR	-0.139841	-0.21682	0.0769786	0.457476	0.73975	0.553645
TRAF5	TAB2	0.197907	0.120367	0.0775398	0.457212	0.73975	0.558844
SYK	BTK	0.170704	0.253581	0.0828771	0.417301	0.731034	0.560644
CD40LG	CD40	-0.140908	-0.0675136	0.0733948	0.488091	0.747807	0.560944
MAP3K14	TAB1	-0.0252262	0.0532608	0.078487	0.463208	0.73975	0.564544
RELA	NFKB2	0.097154	0.020799	0.0763549	0.474001	0.745855	0.570143
TRAF5	MAP3K7	0.120598	0.0494685	0.0711295	0.503198	0.747807	0.582542
BTK	IKBKG	0.0368766	-0.0315446	0.0684211	0.522631	0.750821	0.60314
TRAF6	MAP3K14	0.0127144	0.0819244	0.06921	0.516907	0.750821	0.60404
RELA	TNF	-0.0964768	-0.0369597	0.0595171	0.576481	0.771043	0.610139
BTK	PLCG2	-0.00518029	0.0621669	0.0673472	0.528851	0.750821	0.620738
NFKB1	BCL2A1	0.0775339	0.0136765	0.0638574	0.54993	0.754391	0.622838
NFKBIA	RELA	0.0840112	0.0124261	0.0715851	0.502578	0.747807	0.623638
RELA	NFKBIA	0.0840112	0.0124261	0.0715851	0.502578	0.747807	0.623638
MYD88	TRAF6	0.076803	0.0121095	0.0646935	0.544757	0.754391	0.624538
TRAF6	MAP3K7	0.0275609	0.0939919	0.066431	0.533293	0.750821	0.641536
NFKB1	NFKB2	0.051905	-0.00798613	0.0598911	0.57561	0.771043	0.651635
IRAK1	MAP3K7	0.106636	0.163954	0.0573182	0.585419	0.773331	0.653935
IRAK1	TAB3	0.00525706	-0.0492172	0.0544742	0.610646	0.796819	0.663634
RELA	BCL2A1	-0.0094742	0.0387776	0.0482518	0.6521	0.830651	0.708229
NFKB1	TNF	-0.106669	-0.0555436	0.0511251	0.63068	0.813046	0.711129
RELA	BCL2L1	-0.067685	-0.112784	0.045099	0.67102	0.844695	0.717428
RELA	GADD45B	0.0324936	-0.00930505	0.0417987	0.696166	0.856204	0.725927
RELA	CXCL8	0.0428677	3.95247e-05	0.0428282	0.688971	0.856204	0.757824
TRADD	TAB1	0.00303364	0.0390413	0.0360077	0.736501	0.895518	0.784922
RELA	TNFAIP3	0.00482289	0.0369516	0.0321287	0.763999	0.898329	0.791421
TNFSF13B	TNFRSF13C	-0.105947	-0.0731677	0.0327793	0.757582	0.898329	0.79692
TICAM1	RIPK1	-0.0787438	-0.0448495	0.0338943	0.750629	0.898329	0.818518
MAP3K14	MAP3K7	-0.135833	-0.159004	0.0231712	0.824911	0.938994	0.862114
CSNK2A3	NFKBIA	-0.182557	-0.159188	0.0233692	0.822104	0.938994	0.863414
MYD88	TAB3	-0.0751845	-0.0510616	0.024123	0.821033	0.938994	0.864214
TLR4	MYD88	0.0890851	0.109487	0.0204018	0.847387	0.939958	0.870913
IKBKB	NFKBIA	0.096969	0.0758852	0.0210838	0.842726	0.939958	0.875712
CSNK2A2	NFKBIA	-0.0854642	-0.0656185	0.0198457	0.852111	0.939958	0.888011
NFKB1	CXCL8	-0.0641359	-0.0461335	0.0180024	0.866067	0.945604	0.89731
TRADD	MAP3K7	-0.0192137	-0.00406768	0.0151461	0.887488	0.959204	0.89791
TICAM1	TRAF6	-0.0736169	-0.0815926	0.0079757	0.94026	0.978608	0.950705
NFKB1	BIRC3	-0.0450107	-0.0543249	0.00931418	0.930506	0.978608	0.953005
IRAK4	TAB1	-0.0444245	-0.0502141	0.00578956	0.95678	0.978608	0.960604
MYD88	IRAK1	0.0295739	0.023988	0.00558594	0.958362	0.978608	0.964704
LTA	LTBR	-0.0401202	-0.0348882	0.00523195	0.960972	0.978608	0.969603
NFKB1	PTGS2	-0.0419188	-0.0463297	0.00441093	0.967074	0.978608	0.974403
MYD88	MAP3K7	0.0987459	0.101716	0.00297027	0.977644	0.978608	0.981602
MAP3K14	TAB3	0.0548828	0.0577447	0.00286182	0.978608	0.978608	0.982902
